# An integrated stereotaxic injection architecture for mouse intracranial surgeries with AI-driven domain expertise

**DOI:** 10.64898/2026.09.21.753371

**Authors:** Mir Abbas Raza, Reilly Downing, Owen Beer, Megan LaBelle, Sanjay Madala, Kassidy Schroeder, Krishna Bhavithavya Kidambi, Aaron Sathyanesan

## Abstract

Stereotaxic intracranial microinjection in mice is a critical step in neuroscience workflows, enabled by robust hardware design, precise operation, and neuroanatomical expertise. Manual injections are prone to error and stereotax-mountable commercial automated injectors are extremely expensive. Further, the knowledge needed for performing accurate intracranial injections and surgeries is heterogeneous and disparate. Here we demonstrate the design and characterization of the UD Neuroinjector software-hardware-knowledge architecture, which serves to both reduce the cost of performing precisely controlled stereotaxic microinjections and provide a web platform for planning accurate targeting of specific mouse brain regions. We designed the UD Neuroinjector using low-cost hardware and 3D-printed parts, with a total build-cost of ∼$300 — less than 0.1× the cost of a commercial injector. Arduino-based firmware enables programmable flow rates, automated injection and extraction, and manual joystick control. Capillary-fluid measurements show stable, highly linear displacement (*R*^2^ > 0.93) at commonly used injection rates. In a head-to-head comparison with a commercial injector, *in vivo* DAPI injections into the mouse thalamus showed comparable spread and DAPI^+^ cell counts. For effective experimental design of intracranial injections, the web-based components of our architecture provide AI-enabled assistance and atlas-guided navigation. We used a hybrid retrieval-augmented generation (RAG) approach to ground AI-assisted protocol guidance for mouse intracranial surgeries using a corpus of 3,738 papers. Using the Common Coordinate Framework version 3 (CCFv3), we designed an interactive tool for identifying target coordinates. Together, the UD Neuroinjector architecture integrates and enables efficient knowledge discovery, experimental design, planning, and implementation of mouse intracranial surgeries.
