## Supplementary material for "An integrated stereotaxic injection architecture for mouse intracranial surgeries with AI-driven domain expertise": Online Resource 1

pmid	region	gt_ap	gt_ml	gt_dv	osc_ap	osc_ml	osc_dv	ap_err	ml_err	dv_err	pass_3axis
20092560	ACB	1.4	1.26	4.2	1.4	1.26	-4.2	0.0	0.0	0.0	y
20856811	ACB	1.7	0.75	4.75	1.7	0.75	4.75	0.0	0.0	0.0	y
20962330	ACB	1.3	0.9	4.7	1.3	0.9	-4.7	0.0	0.0	0.0	y
21508225	ACB	1.2	1.5	6.0	1.2	1.5	-6	0.0	0.0	0.0	y
21508225	ACB	1.2	1.0	5.8	1.2	1	-5.8	0.0	0.0	0.0	y
22082989	ACB	1.3	1.3	4.4	1.3	1.3	4.4	0.0	0.0	0.0	y
24847220	ACB	1.3	1.0	2.3	1.3	1	-2.3	0.0	0.0	0.0	y
25130590	ACB	1.1	0.5	4.5	1.1	0.5	-4.5	0.0	0.0	0.0	y
26214370	ACB	1.55	1.0	4.8	1.55	1	-4.8	0.0	0.0	0.0	y
26471420	ACB	1.5	0.8	3.6	1.5	0.8	3.6	0.0	0.0	0.0	y
28439227	ACB	1.6	1.0	3.1	1.6	1	-3.1	0.0	0.0	0.0	y
29307710	ACB	1.5	0.55	4.7	1.5	0.55	-4.7	0.0	0.0	0.0	y
29307710	ACB	0.98	1.8	4.92	0.98	1.8	-4.92	0.0	0.0	0.0	y
29458998	ACB	1.65	0.92	4.8	1.65	0.92	4.8	0.0	0.0	0.0	y
29477921	ACB	1.2	1.0	4.5	1.2	1	4.5	0.0	0.0	0.0	y
31660086	ACB	1.54	0.8	3.9	1.54	0.8	-3.9	0.0	0.0	0.0	y
31668382	ACB	1.6	0.6	4.25	1.6	0.6	-4.25 to -4.75	0.0	0.0	0.0	y
31668382	ACB	1.6	1.4	4.75	1.6	1.4	-4.25 to -4.75	0.0	0.0	0.0	y
31668382	ACB	1.2	0.6	4.3	1.2	0.6	-4.30 to -4.80	0.0	0.0	0.0	y
31668382	ACB	1.2	1.5	4.8	1.2	1.5	-4.30 to -4.80	0.0	0.0	0.0	y
31954621	ACB	1.5	0.75	4.5	1.5	0.75	-4.5	0.0	0.0	0.0	y
32187537	ACB	1.1	0.9	4.6	1.1	0.9	-4.6	0.0	0.0	0.0	y
32313025	ACB	1.3	1.3	4.5	1.3	1.3	-4.5	0.0	0.0	0.0	y
21228185	CA1	-2.0	1.5	1.5	-2	1.5	-1.5	0.0	0.0	0.0	y
24656815	CA1	-1.94	1.4	1.35	-1.94	-1.4	-1.35	0.0	0.0	0.0	y
25043327	CA1	-2.0	1.6	1.7	-2	1.6	-1.7	0.0	0.0	0.0	y
25043327	CA1	-2.5	1.6	1.75	-2	-1.6	-1.7	0.5	0.0	0.050000000000000044	n
25793741	CA1	-8.7	2.0	3.5	-8.7	-2	3.5	0.0	0.0	0.0	y
26275606	CA1	-2.0	2.6	1.9	-2	2.6	-1.9	0.0	0.0	0.0	y
30405352	CA1	-1.8	1.0	1.4	-1.8	1	-1.4	0.0	0.0	0.0	y
30405352	CA1	-2.5	2.0	1.7	-2.5	2	-1.7	0.0	0.0	0.0	y
31937327	CA1	-2.7	2.5	1.75	-2.7	2.5	-1.75	0.0	0.0	0.0	y
31937327	CA1	-2.56	2.6	1.85	-2.56	2.6	-1.85	0.0	0.0	0.0	y
32169587	CA1	-2.2	2.5	2.1	-2.2	2.5	-2.1	0.0	0.0	0.0	y
32169587	CA1	-2.2	2.5	1.9	-2.2	-2.5	-2.1	0.0	0.0	0.20000000000000018	y
32344594	CA1	-1.9	1.4	1.3	-1.9	-1.4	-1.3	0.0	0.0	0.0	y
18938225	CP	0.65	2.0	3.0	0.65	2	3	0.0	0.0	0.0	y
22073284	CP	0.7	3.0	4.5	0.7	3	-4.5	0.0	0.0	0.0	y
22082989	CP	0.75	1.75	4.25	0.75	1.75	4.25	0.0	0.0	0.0	y
22082989	CP	0.75	1.75	3.0	0.75	1.75	3	0.0	0.0	0.0	y
22902719	CP	0.75	1.5	3.0	0.75	1.5	-3	0.0	0.0	0.0	y
24411738	CP	1.3	1.4	3.2	1.3	1.4	-3.2	0.0	0.0	0.0	y
24411738	CP	0.8	2.0	3.4	0.8	2	-3.4	0.0	0.0	0.0	y
25597650	CP	0.5	2.2	3.2	0.5	-2.2	-3.2	0.0	0.0	0.0	y
25597650	CP	0.4	1.7	3.5	0.4	-1.7	-3.5	0.0	0.0	0.0	y
25852508	CP	0.5	2.0	3.0	0.5	2	-3	0.0	0.0	0.0	y
26921469	CP	0.8	2.2	2.7	0.8	2.2	-2.7	0.0	0.0	0.0	y
26921469	CP	0.8	2.2	2.5	0.8	2.2	-2.7	0.0	0.0	0.20000000000000018	y
27625595	CP	-1.0	2.2	3.3	-1	2.2	3.3 to 3.8	0.0	0.0	0.0	y
27625595	CP	-1.0	2.2	3.3	-1	2.2	3.3 to 3.8	0.0	0.0	0.0	y
28256010	CP	0.8	2.2	2.7	0.8	2.2	-2.7	0.0	0.0	0.0	y
28285820	CP	0.8	1.5	2.5	0.8	1.5	-2.5	0.0	0.0	0.0	y
28285820	CP	0.8	1.5	2.3	0.8	-1.5	-2.5	0.0	0.0	0.20000000000000018	y
28347488	CP	0.5	1.5	2.7	0.5	1.5	-2.7	0.0	0.0	0.0	y
29458998	CP	0.62	1.9	3.0	0.62	1.9	3	0.0	0.0	0.0	y
29686629	CP	1.0	1.5	3.25	1	1.5	-3.25	0.0	0.0	0.0	y
29695836	CP	0.5	1.5	2.8	0.5	1.5	-2.8	0.0	0.0	0.0	y
30326202	CP	-0.93	1.8	3.46	-0.93	1.8	-3.46	0.0	0.0	0.0	y
30342106	CP	1.0	1.5	2.5	1	1.5	-2.5	0.0	0.0	0.0	y
30606046	CP	1.6	1.9	5.0	1.6	1.9	5	0.0	0.0	0.0	y
31757603	CP	0.5	1.7	1.8	0.5	1.7	1.8	0.0	0.0	0.0	y
31837424	CP	0.2	2.0	2.6	0.2	2	-2.6	0.0	0.0	0.0	y
31837424	CP	0.2	2.0	2.6	0.2	-2	-2.6	0.0	0.0	0.0	y
32107381	CP	0.6	1.8	3.5	0.6	1.8	-3.5	0.0	0.0	0.0	y
32313025	CP	0.9	1.5	2.75	0.9	1.5	-2.75	0.0	0.0	0.0	y
32487763	CP	0.4	2.0	2.6	0.4	2	-2.6	0.0	0.0	0.0	y
32666590	CP	0.65	2.0	4.0	0.65	2	-4	0.0	0.0	0.0	y
32666590	CP	0.65	2.0	3.5	0.65	2	-3.5	0.0	0.0	0.0	y
21945599	CA1	-2.5	2.0	1.2	-2.5	2	1.2	0.0	0.0	0.0	y
27330015	CA1	-2.0	1.5	1.6	-2	1.5	1.6	0.0	0.0	0.0	y
27485264	CA1	-1.6	1.1	1.8	-1.6	1.1	0.6 to 1.8	0.0	0.0	0.0	y
27485264	CA1	-1.6	1.1	0.6	-1.6	1.1	0.6 to 1.8	0.0	0.0	0.0	y
27625595	CA1	-2.1	1.0	1.0	-2.1	1	1 to 1.7	0.0	0.0	0.0	y
27625595	CA1	-2.1	1.0	1.7	-2.1	-1	1 to 1.7	0.0	0.0	0.0	y
32041202	CA1	-2.0	1.3	1.3	-2	1.3	-1.9	0.0	0.0	0.5999999999999999	n
32061032	CA1	-2.3	2.0	2.5	-2.3	2	2.5	0.0	0.0	0.0	y
32061032	CA1	-2.5	2.0	2.5	-2.5	2	2.5	0.0	0.0	0.0	y
21677170	CA1	-3.0	3.0	2.2	-3	3	2.2	0.0	0.0	0.0	y
25495999	CA1	-2.8	3.3	2.3	2.8	3.3	2.3	0.0	0.0	0.0	y
25867120	CA1	-2.3	1.8	1.1	-2.3	1.8	1.1	0.0	0.0	0.0	y
27526777	CA1	-2.06	1.6	1.4	-2.06	1.6	1.4	0.0	0.0	0.0	y
31454077	CA1	-2.3	1.75	1.0	-2.3	1.75	1	0.0	0.0	0.0	y
32107637	CA1	-2.7	2.7	1.85	-2.7	2.7	-1.85	0.0	0.0	0.0	y
32107637	CA1	-2.7	2.7	1.85	-2.7	-2.7	-1.85	0.0	0.0	0.0	y
